# Meltome Atlas of *Arabidopsis thaliana* Proteome: A Melting Temperature-Based Identification of Heat & Cold Resistant Proteins

**DOI:** 10.1101/2025.02.22.639691

**Authors:** Karan Martens Mohanta, Tapan Kumar Mohanta

## Abstract

The study elucidated the thermal properties of the entire *Arabidopsis thaliana* proteome by considering the melting temperature (Tm) and the melting temperature index (TI). In total, 48359 protein sequences were analyzed, and the melting temperature of the proteins was recorded in three groups (Tm < 55°C, 55-65°C, and > 65°C). The Tm index of the *A. thaliana* proteome ranged from -15.6008 (< 55°C) to 9.605 (> 65°C). At least 22826 proteins were found in the Tm group of 55°C to 65°C, 20640 proteins were found in the Tm group of > 65°C, and only 4893 proteins were found in the Tm group of < 55°C. The mediator of RNA polymerase II transcription subunit-like protein was found to possess the highest Tm index (9.60), while the NADH dehydrogenase 5B subunit was found to contain the lowest TI (-15.60). The amino acid composition analysis of the *A. thaliana* proteome revealed that the frequency of Ala, Asp, Glu, Gly, Lys, Gln, and Val increased with the increase in Tm, while the amino acids Cys, Phe, and Trp decreased with the increase in the Tm of the *A. thaliana* proteome. The molecular mass of the *A. thaliana* proteome ranged from 0.149 to 611.888 kDa, and protein in the Tm group at 55-65°C showed the highest average molecular mass. The machine learning analysis revealed an increase in the molecular mass positively correlated with the increase in the Tm of the proteins. The codon usage pattern revealed, the codon pair prefer the Tm group specific occurrence where ATG-ATG, CAA-CAA codon pairs were predominated. Relative synonymous codon usage of the three Tm groups revealed AGA (Arg) and CCA (Pro) were the preferred codons for the low and high Tm group DNA sequences, respectively. Codon context analysis revealed the presence of preferences of the Tm group specific codon pairing. There was a variation in the nucleotide position of the codons in different Tm groups. Evolutionary study revealed, gene duplication was the predominant evolutionary feature and all of the studied genes in the three Tm group undergone duplication. Codon context analysis revealed distinct clustering pattern in high Tm protein group. The study underscores the role of amino acid composition, molecular mass, and codon usage in determining the thermal stability of the proteins in the *A. thaliana*. The study reflected the evolution of high Tm-adapting genes through gene duplication, highlighting the role of gene and genome evolution towards encoding high Tm proteins for stress resilience.
