## Supplementary File 1 for "Meltome Atlas of *Arabidopsis thaliana* Proteome: A Melting Temperature-Based Identification of Heat & Cold Resistant Proteins"

### Sheet: Sheet2
Supplementary File 1. Relative synonymous codon usage of Arabidopsis thaliana genes with Tm group < 55 C, 55-65 C, and > 65 C
< 55 C				55-65 C				> 65 C
Codon	Count	RSCU		Codon	Count	RSCU		Codon	Count	RSCU
AGA(R)	2.5	2.33		AGA(R)	15.3	2.26		CCA(P)	4.5	1.8
UGA(*)	3.7	1.97		UGA(*)	13.3	1.64		AGG(R)	4.6	1.74
UCU(S)	2.6	1.69		GCU(A)	8.7	1.56		AGA(R)	4.1	1.55
GCA(A)	1.4	1.57		GGA(G)	10.4	1.55		GGA(G)	5.4	1.51
CUU(L)	2.3	1.52		UUG(L)	12.7	1.51		CUC(L)	2.8	1.5
CAA(Q)	2.1	1.49		GUU(V)	10	1.5		AUC(I)	4	1.48
ACA(T)	1.6	1.45		UCU(S)	11.5	1.35		UGA(*)	2.6	1.48
GGA(G)	1.5	1.43		CCU(P)	6	1.29		GUU(V)	2.4	1.44
UUG(L)	2.1	1.38		GAU(D)	11	1.28		UUG(L)	2.6	1.42
GUG(V)	2.4	1.38		CAU(H)	8.6	1.26		ACA(T)	3	1.42
UCA(S)	2.1	1.35		ACA(T)	8	1.25		GUG(V)	2.3	1.39
GAU(D)	2.1	1.34		AGG(R)	8.4	1.25		AAC(N)	4.5	1.32
CAU(H)	1.7	1.24		UCA(S)	10.3	1.22		GCU(A)	2.1	1.3
UAU(Y)	1.7	1.22		CCA(P)	5.6	1.22		AGC(S)	2.8	1.3
UGU(C)	2.6	1.21		ACU(T)	7.8	1.21		CAA(Q)	4.7	1.28
GAA(E)	1.7	1.19		GCA(A)	6.7	1.2		ACC(T)	2.7	1.27
AAA(K)	2.3	1.18		CAA(Q)	11	1.17		GCA(A)	2.1	1.27
GUU(V)	2	1.17		CUU(L)	9.5	1.13		CAC(H)	3.8	1.24
GGU(G)	1.2	1.16		UAU(Y)	6.8	1.13		GAU(D)	2.3	1.16
AUU(I)	2.1	1.15		AAU(N)	9.9	1.12		UCA(S)	2.5	1.15
AGG(R)	1.2	1.15		UGU(C)	9.1	1.1		GGU(G)	4.1	1.15
UUU(F)	2.7	1.13		AUU(I)	9.1	1.08		UCC(S)	2.4	1.13
AAU(N)	2.7	1.13		GAA(E)	12.4	1.08		AAG(K)	3.3	1.13
CCC(P)	1	1.11		AUC(I)	9	1.07		CGG(R)	3	1.13
GCU(A)	1	1.09		UUU(F)	12.3	1.06		CUU(L)	2.1	1.11
AUC(I)	1.9	1.05		GGU(G)	7.1	1.06		CCU(P)	2.8	1.11
CUC(L)	1.5	1.04		GUG(V)	7	1.05		UAU(Y)	2.2	1.11
AUG(M)	3.6	1		AAG(K)	13.2	1.02		UGC(C)	2.5	1.1
CCU(P)	0.9	1		CUC(L)	8.4	1		UCU(S)	2.3	1.06
UGG(W)	1.4	1		AUG(M)	10.7	1		UUU(F)	2.3	1.04
CGA(R)	1.1	0.98		UGG(W)	11.6	1		GAA(E)	3.8	1.02
ACU(T)	1.1	0.95		AGC(S)	8.5	1		AUG(M)	3	1
CCA(P)	0.9	0.94		AAA(K)	12.8	0.98		UGG(W)	5.1	1
CCG(P)	0.9	0.94		AGU(S)	8.2	0.97		AUU(I)	2.6	0.98
ACC(T)	1	0.91		UUC(F)	11	0.94		GAG(E)	3.7	0.98
GGC(G)	0.9	0.91		CUG(L)	7.7	0.92		UUC(F)	2.1	0.96
UUC(F)	2.1	0.87		GAG(E)	10.6	0.92		UGU(C)	2	0.9
AAC(N)	2.1	0.87		UGC(C)	7.5	0.9		UAC(Y)	1.8	0.89
AAG(K)	1.6	0.82		AAC(N)	7.9	0.88		AAA(K)	2.5	0.87
GAG(E)	1.2	0.81		CCG(P)	4	0.87		GAC(D)	1.7	0.84
GUC(V)	1.4	0.8		UAC(Y)	5.2	0.87		AGU(S)	1.8	0.84
AGU(S)	1.2	0.8		AUA(I)	7.1	0.85		GCC(A)	1.3	0.83
AGC(S)	1.2	0.8		UUA(L)	7.1	0.84		GGC(G)	3	0.83
AUA(I)	1.4	0.79		UCC(S)	7	0.83		UAG(*)	1.4	0.82
UGC(C)	1.7	0.79		CAG(Q)	7.8	0.83		ACU(T)	1.7	0.8
UAC(Y)	1.1	0.78		CGA(R)	5.6	0.83		CAU(H)	2.3	0.76
CAC(H)	1.1	0.76		GUC(V)	5.4	0.81		CUG(L)	1.4	0.74
UCC(S)	1.2	0.75		ACC(T)	5.1	0.79		CCG(P)	1.9	0.73
CGU(R)	0.8	0.74		ACG(T)	4.8	0.75		CAG(Q)	2.6	0.72
CUG(L)	1.1	0.73		GGC(G)	5	0.75		UUA(L)	1.3	0.71
CUA(L)	1.1	0.71		CAC(H)	5	0.74		UAA(*)	1.2	0.7
GCC(A)	0.6	0.71		GAC(D)	6.2	0.72		AAU(N)	2.3	0.68
ACG(T)	0.8	0.68		UAA(*)	5.7	0.7		GUC(V)	1.1	0.65
GAC(D)	1.1	0.66		GCC(A)	3.8	0.69		GCG(A)	1	0.6
GUA(V)	1.1	0.65		UAG(*)	5.4	0.67		CGA(R)	1.6	0.6
GCG(A)	0.6	0.63		CGU(R)	4.4	0.65		AUA(I)	1.5	0.54
UAA(*)	1.2	0.63		GUA(V)	4.3	0.64		CGC(R)	1.4	0.53
UUA(L)	0.9	0.62		GGG(G)	4.3	0.64		CUA(L)	1	0.52
UCG(S)	0.9	0.6		UCG(S)	5.3	0.62		GUA(V)	0.9	0.52
CAG(Q)	0.7	0.51		CCC(P)	2.9	0.62		UCG(S)	1.1	0.52
GGG(G)	0.5	0.49		CUA(L)	5.1	0.6		GGG(G)	1.9	0.52
CGG(R)	0.4	0.41		CGG(R)	3.9	0.58		ACG(T)	1.1	0.51
UAG(*)	0.7	0.4		GCG(A)	3.1	0.56		CGU(R)	1.2	0.44
CGC(R)	0.4	0.38		CGC(R)	3	0.44		CCC(P)	0.9	0.36
